# Quantum Chemistry in a Pocket: A Multifaceted Tool to Link Structure and Activity

**DOI:** 10.1101/2024.04.22.590615

**Authors:** Filipe Menezes, Valeria Napolitano, Tony Fröhlich, Sarah Rioton, Julian D. Janna Olmos, Grzegorz Dubin, Grzegorz M. Popowicz

**Affiliations:** Helmholtz Munich, Molecular Targets and Therapeutics Center, Institute of Structural Biology, Ingolstaedter Landstr. 1, 85764 Neuherberg, Germany; Malopolska Centre of Biotechnology, Jagiellonian University, Gronostajowa 7a, 30-387 Krakow, Poland

## Abstract

We introduce In-Pocket Analysis, a simple and efficient protein-ligand complex structure optimization algorithm. It provides structural biology and structure-based drug discovery with a much-needed tool for data curation and quantification analysis. In-pocket analysis removes unphysical tension from experimental structures, yielding high-quality atomic models. This includes deformed bonds, structural clashes, proton refinement, and solvent envelope. The algorithm is compatible with quantum methods or force fields, delivering precise calculations of binding energies and QSAR. Its applications include refinement of experimental structures, calculation of inter- and intramolecular energetics, scoring of docked poses, scaffold decoration/hopping, or building of explainable QSAR.

For validation and benchmarking we used high-resolution crystal structures of the N-terminal domain of PEX14 with small-molecule inhibitors. PEX14 is a target candidate against Trypanosomiasis and Leishmaniasis. The application of our algorithm allowed for an explanation of unexpected binding poses, rationalization of binding energies, and affinities as well as precise quantification of solvent-mediated interactions.

**TABLE OF CONTENTS:** 
