## Supplementary material for "Quantum Chemistry in a Pocket: A Multifaceted Tool to Link Structure and Activity": ParameterStudies: ParameterStudy_1b5h.xlsx

### Sheet: water
	Energies									Niter									RMSD									Total Polarizability
	k	E(a=1.5)	E(a=1.25)	E(a=1.0)	E(a=0.75)	E(a=0.5)	E(a=0.25)	E(a=0.1)		k	I(a=1.5)	I(a=1.25)	I(a=1.0)	I(a=0.75)	I(a=0.5)	I(a=0.25)	I(a=0.1)		k	R(a=1.5)	R(a=1.25)	R(a=1.00)	R(a=0.75)	R(a=0.5)	R(a=0.25)	R(a=0.1)		k	P(a=1.5)	P(a=1.25)	P(a=1.0)	P(a=0.75)	P(a=0.5)	P(a=0.25)	P(a=0.1)
	0.05	20.0653	19.6137	19.0729	18.3877	17.4593	15.908	13.6649		0.05	9	11	11	10	12	12	15		0.05	0.015379	0.0168872	0.0189078	0.0218429	0.0265599	0.0370651	0.0598151		0.05	237.93	237.93	237.93	237.93	237.94	237.94	237.95
	0.025	18.385	17.9327	17.4559	16.8527	15.9052	14.2263	11.6964		0.025	10	11	12	11	12	14	19		0.025	0.0218549	0.0240288	0.0265793	0.0302428	0.037088	0.0531639	0.0886344		0.025	237.93	237.94	237.94	237.94	237.94	237.95	237.96
	0.01	16.2855	15.8966	15.3347	14.6747	13.6517	11.6837	8.93574		0.01	11	12	11	13	15	19	23		0.01	0.0341665	0.0371568	0.0419605	0.048329	0.0599801	0.0888491	0.145994		0.01	237.94	237.94	237.95	237.95	237.95	237.96	237.98
	0.0075	15.6488	15.1942	14.6696	13.9529	12.8719	10.8228	8.01062		0.0075	12	11	13	15	16	19	25		0.0075	0.0392005	0.0432434	0.0483818	0.0563179	0.0703848	0.104332	0.171136		0.0075	237.95	237.95	237.95	237.95	237.96	237.97	237.98
	0.005	14.6593	14.2081	13.6349	12.8596	11.6624	9.57863	6.87373		0.005	13	14	15	16	19	21	29		0.005	0.0484883	0.0533692	0.0601894	0.0705595	0.0892107	0.130511	0.208031		0.005	237.95	237.95	237.95	237.96	237.96	237.97	237.99
	0.0025	12.8221	12.2963	11.6176	10.7632	9.52995	7.42625	5.14383		0.0025	16	17	19	19	21	27	34		0.0025	0.0710951	0.0789376	0.0899724	0.105479	0.131637	0.189103	0.284632		0.0025	237.96	237.96	237.96	237.97	237.97	237.98	237.99
	0.001	9.9375	9.37264	8.71315	7.79516	6.70082	5.04468	3.24081		0.001	21	21	23	25	29	34	44		0.001	0.122446	0.135336	0.151758	0.177595	0.214432	0.290118	0.420462		0.001	237.97	237.97	237.98	237.98	237.99	237.99	237.98
	0	-8.15763e-05	-0.00175075	-0.000144327	-0.000175703	-0.000163153	-7.53012e-05	-1.25502e-05		0	115	116	115	115	115	115	115		0	1.32074	1.32044	1.3206	1.32052	1.32056	1.32076	1.32088		0	237.87	237.87	237.87	237.87	237.87	237.87	237.87
	k0	E(a=0.0)								k0	I(a=0.0)								k0	R(a=0.0)								k0	P(a=0.0)
	0	29.3354		18.1156	0.957355	0.659694				0	0								0	0								0	237.95
	1	29.3354								1	0								1	0								1	237.95

### Sheet: extrapolate
	alpha	a	b	c	d	delta d	fit			kappa	100
	1.5	-0.00583398	0.452303	0.00235818	24.9359	1.176	24.7362
	1.25	-0.00831692	0.485127	0.00234246	23.8779	0.9956	23.7432
	1	-0.00681	0.516433	0.00249449	22.9764	0.7659	22.8804
	0.75	-0.00753825	0.568536	0.00269097	21.7592	0.5311	21.7044
	0.5	-0.00619885	0.599609	0.00339874	20.8535	0.3461	20.8099
	0.25	-0.00137983	0.616442	0.00592493	20.1489	0.1822	20.0991
	0.1	-0.00210661	0.615434	0.0141656	19.9507	0.2933	19.8657

### Sheet: acetone
	Energies									Niter									RMSD									Total Polarizability
	k	E(a=1.5)	E(a=1.25)	E(a=1.0)	E(a=0.75)	E(a=0.5)	E(a=0.25)	E(a=0.1)		k	I(a=1.5)	I(a=1.25)	I(a=1.0)	I(a=0.75)	I(a=0.5)	I(a=0.25)	I(a=0.1)		k	R(a=1.5)	R(a=1.25)	R(a=1.00)	R(a=0.75)	R(a=0.5)	R(a=0.25)	R(a=0.1)		k	P(a=1.5)	P(a=1.25)	P(a=1.0)	P(a=0.75)	P(a=0.5)	P(a=0.25)	P(a=0.1)
	0.05	66.3539	65.8503	65.2243	64.4301	63.3273	61.4688	58.7435		0.05	9	11	11	10	12	12	15		0.05	0.015379	0.0168872	0.0189078	0.0218429	0.0265599	0.0370651	0.0598151		k	P(a=1.5)	P(a=1.25)	P(a=1.0)	P(a=0.75)	P(a=0.5)	P(a=0.25)	P(a=0.1)
	0.025	64.426	63.9325	63.323	62.5403	61.4664	59.4338	56.3068		0.025	10	11	12	11	12	14	19		0.025	0.0218549	0.0240288	0.0265793	0.0302428	0.037088	0.0531639	0.0886344		0.05	237.93	237.93	237.93	237.93	237.94	237.94	237.95
	0.01	61.9542	61.4588	60.7482	59.9774	58.7234	56.2841	52.5937		0.01	11	12	11	13	15	19	23		0.01	0.0341665	0.0371568	0.0419605	0.048329	0.0599801	0.0888491	0.145994		0.025	237.93	237.94	237.94	237.94	237.94	237.95	237.96
	0.0075	61.1485	60.6108	59.9696	59.0931	57.7817	55.1878	51.4635		0.0075	12	11	13	15	16	19	25		0.0075	0.0392005	0.0432434	0.0483818	0.0563179	0.0703848	0.104332	0.171136		0.01	237.94	237.94	237.95	237.95	237.95	237.96	237.98
	0.005	59.954	59.3952	58.6966	57.7427	56.2454	53.5128	49.8716		0.005	13	14	15	16	19	21	29		0.005	0.0484883	0.0533692	0.0601894	0.0705595	0.0892107	0.130511	0.208031		0.0075	237.95	237.95	237.95	237.95	237.96	237.97	237.98
	0.0025	57.7223	57.0442	56.1855	55.0907	53.4279	50.6451	47.2676		0.0025	16	17	19	19	21	27	34		0.0025	0.0710951	0.0789376	0.0899724	0.105479	0.131637	0.189103	0.284632		0.005	237.95	237.95	237.95	237.96	237.96	237.97	237.99
	0.001	53.9291	53.1632	52.2099	51.0862	49.4832	47.0461	44.4393		0.001	21	21	23	25	29	34	44		0.001	0.122446	0.135336	0.151758	0.177595	0.214432	0.290118	0.420462		0.0025	237.96	237.96	237.96	237.97	237.97	237.98	237.99
	0	27.6304	27.6764	27.6332	27.6383	27.7615	27.6888	27.6387		0	115	116	115	115	115	115	115		0	1.32074	1.32044	1.3206	1.32052	1.32056	1.32076	1.32088		0.001	237.97	237.97	237.98	237.98	237.99	237.99	237.98
	k0	E(a=0.0)								k0	I(a=0.0)								k0	R(a=0.0)								0	237.87	237.87	237.87	237.87	237.87	237.87	237.87
	0	77.4482								0	0								0	0								k0	P(a=0.0)
	1	77.4482								1	0								1	0								0	237.908
																												1	237.908
		38.7234	38.1738	37.5911	36.7918	35.5659	33.78	31.1048
		36.7956	36.2561	35.6898	34.902	33.7049	31.745	28.6682
		34.3237	33.7823	33.115	32.3391	30.9619	28.5953	24.955
		33.5181	32.9343	32.3364	31.4548	30.0203	27.499	23.8248
		32.3236	31.7188	31.0634	30.1044	28.484	25.824	22.2329
		30.0918	29.3678	28.5523	27.4524	25.6664	22.9563	19.6289
		26.2987	25.4868	24.5767	23.4479	21.7218	19.3573	16.8006
		0	0	0	0	0	0	0
