## Supplementary material for "Quantum Chemistry in a Pocket: A Multifaceted Tool to Link Structure and Activity": ParameterStudies: ParameterStudy_3hec.xlsx

### Sheet: water
	Energies									Niter									RMSD									Total Polarizability
	k	E(a=1.5)	E(a=1.25)	E(a=1.0)	E(a=0.75)	E(a=0.5)	E(a=0.25)	E(a=0.1)		k	I(a=1.5)	I(a=1.25)	I(a=1.0)	I(a=0.75)	I(a=0.5)	I(a=0.25)	I(a=0.1)		k	R(a=1.5)	R(a=1.25)	R(a=1.00)	R(a=0.75)	R(a=0.5)	R(a=0.25)	R(a=0.1)		k	P(a=1.5)	P(a=1.25)	P(a=1.0)	P(a=0.75)	P(a=0.5)	P(a=0.25)	P(a=0.1)
	0.05	42.6242	40.4532	38.0423	35.0468	30.9353	24.1944	16.0467		0.05	9	10	10	12	13	15	16		0.05	0.0305132	0.0337631	0.0377619	0.0433917	0.052644	0.0730816	0.110467		0.05	368.29	368.31	368.32	368.34	368.35	368.36	368.32
	0.025	34.9934	33.1176	30.8877	28.1084	24.1464	17.7536	11.6678		0.025	12	11	13	13	15	15	18		0.025	0.0434995	0.0474837	0.0527635	0.0603112	0.0732553	0.100944	0.142748		0.025	368.34	368.34	368.35	368.36	368.36	368.33	368.3
	0.01	25.8126	24.0093	21.8098	19.1796	15.9166	11.6078	7.76035		0.01	16	14	14	15	16	18	22		0.01	0.0674775	0.073754	0.0822414	0.093828	0.111246	0.143305	0.191636		0.01	368.36	368.36	368.35	368.34	368.32	368.3	368.28
	0.0075	22.858	21.1109	19.1084	16.7349	13.9145	10.1844	6.8787		0.0075	14	14	15	15	17	20	23		0.0075	0.0780753	0.0851517	0.094168	0.106481	0.124423	0.157876	0.208688		0.0075	368.35	368.35	368.34	368.33	368.31	368.29	368.27
	0.005	18.9633	17.4461	15.7501	13.8247	11.5068	8.4823	5.80045		0.005	15	15	16	17	18	21	24		0.005	0.0948651	0.102572	0.112255	0.125073	0.144254	0.179958	0.235479		0.005	368.34	368.33	368.32	368.31	368.3	368.28	368.27
	0.0025	13.5437	12.4883	11.3171	9.96636	8.36433	6.30064	4.23205		0.0025	17	18	19	20	22	24	30		0.0025	0.127148	0.135515	0.146057	0.160375	0.181739	0.222047	0.292708		0.0025	368.31	368.31	368.3	368.29	368.28	368.27	368.27
	0.001	8.63999	8.0266	7.35968	6.58082	5.59462	4.12757	2.329		0.001	21	22	22	23	25	31	38		0.001	0.177619	0.187117	0.198962	0.215339	0.24154	0.297511	0.410422		0.001	368.28	368.28	368.28	368.27	368.27	368.27	368.27
	0	0	0	0	0	0	0	0		0	94	94	94	94	94	94	94		0	0.892149	0.892149	0.892149	0.892149	0.892149	0.892149	0.892149		0	368.3	368.3	368.3	368.3	368.3	368.3	368.3
	k0	E(a=0.0)								k0	I(a=0.0)								k0	R(a=0.0)								k0	P(a=0.0)
	0	85.9147		33.8372	4.20513	2.94948				0	0								0	0								0	368.11
	1	85.9147								1	0								1	0								1	368.11

### Sheet: extrapolate
	alpha	a	b	c	d	delta d	fit			kappa	100
	1.5	0.00737322	0.619918	0.0240059	69.5473	2.964	69.153
	1.25	0.0311804	0.614441	0.0287859	69.2665	3.102	68.8075
	1	0.0519526	0.597349	0.0410718	71.988	4.638	71.312
	0.75	0.0730263	0.575044	0.0708676	78.1328	9.974	76.9453
	0.5	0.0686973	0.535455	0.220542	99.7418	26.45	96.1108
	0.25	0.0148852	0.454251	1416498000	1354355	3094000000	763.923
	0.1	-0.0459547	0.489748	2.38416	122.388	137.5	105.461

### Sheet: acetone
	Energies									Niter									RMSD									Total Polarizability
	k	E(a=1.5)	E(a=1.25)	E(a=1.0)	E(a=0.75)	E(a=0.5)	E(a=0.25)	E(a=0.1)		k	I(a=1.5)	I(a=1.25)	I(a=1.0)	I(a=0.75)	I(a=0.5)	I(a=0.25)	I(a=0.1)		k	R(a=1.5)	R(a=1.25)	R(a=1.00)	R(a=0.75)	R(a=0.5)	R(a=0.25)	R(a=0.1)		k	P(a=1.5)	P(a=1.25)	P(a=1.0)	P(a=0.75)	P(a=0.5)	P(a=0.25)	P(a=0.1)
	0.05	25.2034	23.0448	20.685	17.6427	13.5824	6.99585	-1.05792		0.05	9	10	10	11	13	16	16		0.05	0.0306131	0.0338453	0.037756	0.0434821	0.0526199	0.0726201	0.109813		0.05	368.76	368.77	368.79	368.8	368.82	368.83	368.8
	0.025	17.5897	15.7519	13.5351	10.796	6.95042	0.630333	-5.35548		0.025	11	11	13	13	16	15	18		0.025	0.0435891	0.0474876	0.0527386	0.0601868	0.0727849	0.100336	0.141666		0.025	368.8	368.81	368.82	368.83	368.83	368.81	368.78
	0.01	8.56356	6.81187	4.64821	2.05221	-1.18361	-5.41716	-9.25658		0.01	15	16	14	15	16	18	22		0.01	0.0671732	0.0732902	0.0816837	0.0931956	0.11057	0.142244	0.190837		0.01	368.83	368.83	368.82	368.81	368.8	368.78	368.76
	0.0075	5.67852	3.9621	1.98375	-0.371611	-3.13843	-6.81557	-10.1342		0.0075	14	14	15	15	16	20	23		0.0075	0.0775647	0.0845591	0.0935246	0.105814	0.123501	0.156659	0.207869		0.0075	368.83	368.82	368.81	368.8	368.79	368.77	368.75
	0.005	1.84224	0.331137	-1.34513	-3.24673	-5.51732	-8.53551	-11.2172		0.005	15	15	16	17	18	21	24		0.005	0.0942084	0.101929	0.111555	0.124287	0.14319	0.179117	0.234856		0.005	368.81	368.81	368.8	368.79	368.78	368.76	368.75
	0.0025	-3.51587	-4.55321	-5.71768	-7.04279	-8.64062	-10.7071	-12.8444		0.0025	17	18	18	20	21	24	30		0.0025	0.126286	0.134552	0.145121	0.159284	0.180724	0.221154	0.294337		0.0025	368.79	368.78	368.78	368.77	368.76	368.75	368.75
	0.001	-8.36665	-8.98374	-9.6553	-10.4261	-11.4317	-12.9569	-14.9381		0.001	21	22	22	23	24	30	38		0.001	0.176602	0.186188	0.198156	0.214405	0.241232	0.299566	0.421842		0.001	368.76	368.76	368.76	368.75	368.75	368.75	368.75
	0	-17.229	-17.229	-17.229	-17.229	-17.229	-17.229	-17.229		0	99	99	99	99	99	99	99		0	0.914787	0.914787	0.914787	0.914787	0.914787	0.914787	0.914787		0	368.77	368.77	368.77	368.77	368.77	368.77	368.77
	k0	E(a=0.0)								k0	I(a=0.0)								k0	R(a=0.0)								k0	P(a=0.0)
	0	68.7582								0	0								0	0								0	368.566
	1	68.7582								1	0								1	0								1	368.566
		42.4324	40.2738	37.9139	34.8717	30.8114	24.2248	16.171
		34.8187	32.9809	30.7641	28.025	24.1794	17.8593	11.8735
		25.7925	24.0408	21.8772	19.2812	16.0454	11.8118	7.97238
		22.9075	21.1911	19.2127	16.8574	14.0905	10.4134	7.09475
		19.0712	17.5601	15.8838	13.9822	11.7117	8.69346	6.01173
		13.7131	12.6758	11.5113	10.1862	8.58835	6.52183	4.3846
		8.86232	8.24523	7.57366	6.80283	5.79725	4.27202	2.29091
		0	0	0	0	0	0	0
