## Supplementary material for "Quantum Chemistry in a Pocket: A Multifaceted Tool to Link Structure and Activity": ParameterStudies: ParameterStudy_3zy2.xlsx

### Sheet: water
	Energies									Niter									RMSD									Total Polarizability
	k	E(a=1.5)	E(a=1.25)	E(a=1.0)	E(a=0.75)	E(a=0.5)	E(a=0.25)	E(a=0.1)		k	I(a=1.5)	I(a=1.25)	I(a=1.0)	I(a=0.75)	I(a=0.5)	I(a=0.25)	I(a=0.1)		k	R(a=1.5)	R(a=1.25)	R(a=1.00)	R(a=0.75)	R(a=0.5)	R(a=0.25)	R(a=0.1)		k	P(a=1.5)	P(a=1.25)	P(a=1.0)	P(a=0.75)	P(a=0.5)	P(a=0.25)	P(a=0.1)
	0.05	129.655	114.998	99.4366	82.5611	64.3942	43.9251	29.6881		0.05	17	14	15	14	17	16	19		0.05	0.138049	0.147294	0.158432	0.172701	0.192132	0.224468	0.265925		0.05	227.46	249.18	249.11	249.07	249.05	249.05	249.08
	0.025	78.0348	70.0575	61.6508	52.6615	42.8823	31.8671	24.228		0.025	14	14	18	17	16	18	21		0.025	0.177053	0.18546	0.19562	0.208592	0.226675	0.257262	0.296924		0.025	249.07	249.06	249.05	249.05	249.05	249.08	249.09
	0.01	42.8856	39.7654	36.3876	32.7387	28.625	23.9433	20.509		0.01	14	16	18	18	19	22	30		0.01	0.226676	0.233814	0.242686	0.25414	0.270706	0.299161	0.338975		0.01	249.05	249.06	249.07	249.07	249.08	249.09	249.1
	0.0075	36.637	34.4364	31.9331	29.1802	26.1247	22.546	19.7249		0.0075	16	17	18	19	21	26	33		0.0075	0.241985	0.248523	0.257018	0.268157	0.283987	0.31192	0.354299		0.0075	249.07	249.07	249.08	249.08	249.09	249.09	249.1
	0.005	30.3425	28.9215	27.37	25.5515	23.5072	21.0003	18.7794		0.005	18	19	20	21	22	29	35		0.005	0.263181	0.26933	0.276957	0.287561	0.302817	0.33107	0.378917		0.005	249.08	249.08	249.09	249.09	249.09	249.09	249.11
	0.0025	23.9747	23.3737	22.6738	21.7756	20.6851	19.1203	16.0662		0.0025	22	23	23	26	30	32	74		0.0025	0.298908	0.303981	0.310615	0.320602	0.336009	0.369175	0.484082		0.0025	249.09	249.09	249.09	249.09	249.1	249.11	249.12
	0.001	19.9361	19.711	19.3896	18.9788	18.18	15.7269	14.449		0.001	32	33	34	34	38	74	83		0.001	0.349801	0.354593	0.362131	0.373029	0.399095	0.502245	0.604856		0.001	249.1	249.1	249.1	249.11	249.12	249.13	249.16
	0	-0.0107304	0.00254769	-0.00434237	-0.00711596	-0.0268386	0.0196724	0.0256651		0	226	227	229	224	227	216	218		0	2.66228	2.66016	2.66093	2.66399	2.65572	2.66413	2.6654		0	248.64	248.65	248.65	248.65	248.63	248.65	248.66
	k0	E(a=0.0)								k0	I(a=0.0)								k0	R(a=0.0)								k0	P(a=0.0)
	0	152.745		76.0225	23.4141	14.3717				0	0								0	0								0	246.49
	1	152.745								1	0								1	0								1	246.49

### Sheet: extrapolate
	alpha	a	b	c	d	delta d	fit			kappa	100
	1.5	5.66786	0.701209	13034360	97325530	43060000000000	25203.6
	1.25	5.40861	0.666321	9725370	35837640	7515000000000	17010.8
	1	4.90679	0.618137	2657407	5492662	236100000000	10098.9
	0.75	4.00319	0.546625	815336200	28998510	9255000000000	4838.98
	0.5	2.55928	0.442382	3127723000	3516277	207400000000	1701.26
	0.25	0.76397	0.29915	23006200000	125762	417300000	395.89
	0.1	0.125623	0.192318	86395720000	6479.27	1262000	121.646

### Sheet: acetone
	Energies									Niter									RMSD									Total Polarizability
	k	E(a=1.5)	E(a=1.25)	E(a=1.0)	E(a=0.75)	E(a=0.5)	E(a=0.25)	E(a=0.1)		k	I(a=1.5)	I(a=1.25)	I(a=1.0)	I(a=0.75)	I(a=0.5)	I(a=0.25)	I(a=0.1)		k	R(a=1.5)	R(a=1.25)	R(a=1.00)	R(a=0.75)	R(a=0.5)	R(a=0.25)	R(a=0.1)		k	P(a=1.5)	P(a=1.25)	P(a=1.0)	P(a=0.75)	P(a=0.5)	P(a=0.25)	P(a=0.1)
	0.05	185.431	170.859	155.321	138.525	120.289	99.8071	85.2805		0.05	17	14	15	14	15	18	19		0.05	0.137851	0.147049	0.158183	0.172392	0.191919	0.224311	0.26659		0.05	227.49	249.04	248.98	248.94	248.92	248.94	248.99
	0.025	133.959	125.996	117.566	108.563	98.7309	87.5051	79.5113		0.025	14	13	15	14	16	18	23		0.025	0.176789	0.185192	0.195389	0.208392	0.22659	0.257767	0.299207		0.025	248.93	248.93	248.92	248.93	248.94	248.98	249.01
	0.01	98.7336	95.5619	92.1386	88.3887	84.1723	79.2038	75.5262		0.01	17	16	18	18	19	24	27		0.01	0.226584	0.233853	0.242847	0.254605	0.271565	0.3016	0.343771		0.01	248.94	248.95	248.96	248.97	248.99	249.01	249.01
	0.0075	92.4324	90.0858	87.5617	84.7455	81.4899	77.6952	74.6969		0.0075	17	18	18	19	21	24	30		0.0075	0.242019	0.248989	0.257558	0.268939	0.285784	0.315307	0.359606		0.0075	248.96	248.97	248.98	248.99	249	249.01	249.01
	0.005	85.9265	84.4703	82.8467	80.9079	78.7348	76.0567	73.5328		0.005	19	19	20	21	25	27	36		0.005	0.263882	0.270187	0.278148	0.289416	0.305489	0.335357	0.388785		0.005	248.98	248.99	249	249	249.01	249.01	249.02
	0.0025	79.202	78.5814	77.803	76.8747	75.7094	73.9288	71.1526		0.0025	23	24	25	25	27	36	68		0.0025	0.301629	0.306843	0.314186	0.324454	0.340728	0.37767	0.483331		0.0025	249.01	249.01	249.01	249.01	249.01	249.02	249
	0.001	74.8715	74.6173	74.2477	73.7036	72.9418	70.8687	69.381		0.001	29	30	32	36	38	76	74		0.001	0.355965	0.361328	0.369814	0.383832	0.408094	0.497872	0.621792		0.001	249.01	249.01	249.01	249.02	249.02	249	249.02
	0	48.8433	48.8013	52.0681	48.8038	48.8062	48.8037	48.8087		0	311	310	275	319	315	311	324		0	2.85192	2.85427	2.53275	2.85085	2.85282	2.85054	2.8541		0	248.69	248.69	248.7	248.69	248.7	248.69	248.69
	k0	E(a=0.0)								k0	I(a=0.0)								k0	R(a=0.0)								k0	P(a=0.0)
	0	810.104								0	0								0	0								0	253.707
	1	810.104								1	0								1	0								1	253.707
		136.588	122.058	103.252	89.7212	71.483	51.0034	36.4718
		85.1158	77.1947	65.4975	59.7594	49.9247	38.7014	30.7026
		49.8903	46.7606	40.0704	39.5849	35.3661	30.4001	26.7175
		43.5892	41.2844	35.4935	35.9417	32.6837	28.8915	25.8882
		37.0833	35.669	30.7786	32.1041	29.9286	27.253	24.7242
		30.3587	29.7801	25.7349	28.0709	26.9032	25.1251	22.3439
		26.0282	25.8159	22.1795	24.8998	24.1356	22.065	20.5723
		0	0	0	0	0	0	0
