## Supplementary material for "Quantum Chemistry in a Pocket: A Multifaceted Tool to Link Structure and Activity": ParameterStudies: ParameterStudy_4ajn.xlsx

### Sheet: water
	Energies									Niter									RMSD									Total Polarizability
	k	E(a=1.5)	E(a=1.25)	E(a=1.0)	E(a=0.75)	E(a=0.5)	E(a=0.25)	E(a=0.1)		k	I(a=1.5)	I(a=1.25)	I(a=1.0)	I(a=0.75)	I(a=0.5)	I(a=0.25)	I(a=0.1)		k	R(a=1.5)	R(a=1.25)	R(a=1.00)	R(a=0.75)	R(a=0.5)	R(a=0.25)	R(a=0.1)		k	P(a=1.5)	P(a=1.25)	P(a=1.0)	P(a=0.75)	P(a=0.5)	P(a=0.25)	P(a=0.1)
	0.05	14.1951	13.8903	13.5546	13.0957	12.4583	11.4906	10.1131		0.05	11	9	11	9	9	11	17		0.05	0.0133931	0.0146154	0.0160929	0.0184405	0.0224105	0.030468	0.047793		0.05	335.89	335.89	335.89	335.9	335.9	335.91	335.91
	0.025	13.0944	12.8298	12.4569	12.0756	11.4893	10.4477	9.03702		0.025	9	10	9	9	11	15	20		0.025	0.0184479	0.0199782	0.0224201	0.0252803	0.0304807	0.0428075	0.0682518		0.025	335.9	335.9	335.9	335.91	335.91	335.91	335.92
	0.01	11.7329	11.4528	11.1566	10.7198	10.1077	9.03344	7.58621		0.01	10	13	12	14	17	20	27		0.01	0.0281746	0.030831	0.0339612	0.0391534	0.0478782	0.0683336	0.10929		0.01	335.91	335.91	335.91	335.91	335.91	335.92	335.92
	0.0075	11.3036	11.0381	10.7176	10.2911	9.67469	8.58144	6.97891		0.0075	12	13	14	16	19	22	30		0.0075	0.03236	0.0352818	0.0391826	0.0450771	0.055201	0.0793119	0.131435		0.0075	335.91	335.91	335.91	335.91	335.92	335.92	335.92
	0.005	10.7129	10.4374	10.1009	9.67043	9.02742	7.97753	5.97954		0.005	14	15	17	19	20	24	42		0.005	0.0392421	0.0429536	0.0479851	0.055279	0.0684701	0.0965281	0.171007		0.005	335.91	335.91	335.91	335.92	335.92	335.92	335.91
	0.0025	9.65725	9.37857	9.01436	8.56406	7.96479	6.45871	4.48324		0.0025	19	20	20	22	24	39	54		0.0025	0.0555197	0.0608926	0.0687671	0.0797716	0.0969322	0.150862	0.248595		0.0025	335.92	335.92	335.92	335.92	335.92	335.92	335.89
	0.001	8.20996	7.92582	7.48029	6.97828	5.8674	4.35611	2.15449		0.001	23	24	29	30	43	56	65		0.001	0.0895324	0.0981805	0.11279	0.13151	0.175899	0.256456	0.427431		0.001	335.92	335.92	335.92	335.92	335.91	335.89	335.87
	0	0	0	0	0	0	0	0		0	85	85	85	85	85	85	85		0	0.865429	0.86543	0.865431	0.865432	0.865433	0.865434	0.865435		0	335.91	335.91	335.91	335.91	335.91	335.91	335.91
	k0	E(a=0.0)								k0	I(a=0.0)								k0	R(a=0.0)								k0	P(a=0.0)
	0	23.2123		12.915	0.639631	0.458072				0	0								0	0								0	335.83
	1	23.2123								1	0								1	0								1	335.83

### Sheet: extrapolate
	alpha	a	b	c	d	delta d	fit			kappa	100
	1.5	-0.000618495	0.281752	0.00616494	22.0102	1.132	20.6642
	1.25	-0.000600056	0.296675	0.00522336	20.9542	0.8537	19.8871
	1	-0.0010797	0.337213	0.00351381	19.0153	0.8888	18.435
	0.75	-0.00121603	0.372422	0.00305864	17.6702	0.5889	17.3096
	0.5	11.9229	0.00126871				11.9228	*
	0.25	-0.0119851	0.652935	0.00271366	13.0656	0.5032	13.052
	0.1	-0.0427032	0.916721	0.00405595	10.968	0.288	10.967

### Sheet: acetone
	Energies									Niter									RMSD									Total Polarizability
	k	E(a=1.5)	E(a=1.25)	E(a=1.0)	E(a=0.75)	E(a=0.5)	E(a=0.25)	E(a=0.1)		k	I(a=1.5)	I(a=1.25)	I(a=1.0)	I(a=0.75)	I(a=0.5)	I(a=0.25)	I(a=0.1)		k	R(a=1.5)	R(a=1.25)	R(a=1.00)	R(a=0.75)	R(a=0.5)	R(a=0.25)	R(a=0.1)		k	P(a=1.5)	P(a=1.25)	P(a=1.0)	P(a=0.75)	P(a=0.5)	P(a=0.25)	P(a=0.1)
	0.05	32.5249	32.2259	31.8741	31.4192	30.748	29.6478	28.1582		0.05	10	10	11	8	10	12	17		0.05	0.0139146	0.015069	0.0165744	0.018809	0.0227915	0.0315953	0.0496546		0.05	336.5	336.51	336.51	336.52	336.53	336.54	336.54
	0.025	31.4176	31.0975	30.7467	30.2831	29.6466	28.5117	27.0437		0.025	8	9	10	9	12	15	21		0.025	0.0188168	0.020605	0.0228007	0.026143	0.0316064	0.0445924	0.069874		0.025	336.52	336.52	336.53	336.53	336.54	336.54	336.55
	0.01	29.923	29.6431	29.2881	28.7995	28.1522	27.0395	25.547		0.01	11	12	13	14	17	21	28		0.01	0.0290822	0.0316399	0.0352376	0.0408666	0.0497472	0.0699642	0.111134		0.01	336.53	336.54	336.54	336.54	336.54	336.55	336.55
	0.0075	29.4611	29.1869	28.797	28.3381	27.68	26.577	24.9585		0.0075	12	13	14	16	19	22	34		0.0075	0.0334307	0.0363386	0.0408972	0.0470007	0.0574296	0.0808296	0.132154		0.0075	336.54	336.54	336.54	336.54	336.55	336.55	336.55
	0.005	28.7921	28.4982	28.1447	27.6754	27.0325	25.9635	24.1577		0.005	14	15	17	19	21	24	42		0.005	0.0409592	0.044777	0.0498624	0.0575102	0.0701131	0.0977857	0.165366		0.005	336.54	336.54	336.54	336.55	336.55	336.55	336.54
	0.0025	27.6514	27.3597	27.0071	26.5528	25.9525	24.5864	22.8515		0.0025	20	20	22	22	24	32	54		0.0025	0.0579213	0.0633588	0.0706256	0.0814447	0.098128	0.147686	0.236286		0.0025	336.55	336.55	336.55	336.55	336.55	336.54	336.52
	0.001	26.2109	25.893	25.4624	24.8668	24.0545	22.7849	20.4434		0.001	23	25	29	34	43	54	67		0.001	0.0905782	0.099924	0.11399	0.135716	0.169977	0.240695	0.41747		0.001	336.55	336.55	336.55	336.55	336.54	336.52	336.51
	0	18.2873	18.2873	18.2873	18.2873	18.2873	18.2873	18.2873		0	91	91	91	91	91	91	91		0	0.850476	0.850476	0.850476	0.850475	0.850475	0.850474	0.850473		0	336.52	336.52	336.52	336.52	336.52	336.52	336.52
	k0	E(a=0.0)								k0	I(a=0.0)								k0	R(a=0.0)								k0	P(a=0.0)
	0	42.2235								0	0								0	0								0	336.404
	1	42.2235								1	0								1	0								1	336.404
		14.2376	13.9386	13.5868	13.1318	12.4607	11.3604	9.87091
		13.1303	12.8102	12.4593	11.9958	11.3593	10.2244	8.75633
		11.6357	11.3558	11.0007	10.5122	9.86489	8.75213	7.25972
		11.1737	10.8996	10.5097	10.0508	9.39269	8.28972	6.67118
		10.5048	10.2108	9.85736	9.38811	8.74522	7.6762	5.87042
		9.36407	9.07235	8.71975	8.26543	7.66516	6.29907	4.56413
		7.92356	7.60567	7.17507	6.57944	5.76713	4.49755	2.15612
		0	0	0	0	0	0	0
