## Supplementary material for "Quantum Chemistry in a Pocket: A Multifaceted Tool to Link Structure and Activity": ParameterStudies: ParameterStudy_4oru.xlsx

### Sheet: water
	Energies									Niter									RMSD									Total Polarizability
	k	E(a=1.5)	E(a=1.25)	E(a=1.0)	E(a=0.75)	E(a=0.5)	E(a=0.25)	E(a=0.1)		k	I(a=1.5)	I(a=1.25)	I(a=1.0)	I(a=0.75)	I(a=0.5)	I(a=0.25)	I(a=0.1)		k	R(a=1.5)	R(a=1.25)	R(a=1.00)	R(a=0.75)	R(a=0.5)	R(a=0.25)	R(a=0.1)		k	P(a=1.5)	P(a=1.25)	P(a=1.0)	P(a=0.75)	P(a=0.5)	P(a=0.25)	P(a=0.1)
	0.05	81.3177	80.0377	78.2634	75.9642	72.5138	66.0266	56.4946		0.05	10	10	12	13	13	14	13		0.05	0.0133816	0.015032	0.0174852	0.0209756	0.0269344	0.0408513	0.069459		0.05	712.8	712.82	712.85	712.88	712.92	713.01	713.13
	0.025	75.9541	74.4309	72.5019	69.8582	66.0122	58.8715	48.9926		0.025	13	11	13	12	14	12	18		0.025	0.0209916	0.0235097	0.0269566	0.0321663	0.0408866	0.0612578	0.101346		0.025	712.88	712.9	712.92	712.96	713.01	713.1	713.23
	0.01	67.6897	65.968	63.7447	60.7565	56.4179	48.9321	38.7172		0.01	13	14	11	12	13	18	29		0.01	0.0369089	0.0409952	0.0467244	0.0552923	0.0697372	0.101648	0.165654		0.01	712.99	713.01	713.04	713.08	713.13	713.23	713.33
	0.0075	64.8896	63.04	60.7271	57.6449	53.2573	45.8343	34.7002		0.0075	11	12	12	12	15	21	37		0.0075	0.0437071	0.0486504	0.0553817	0.0653939	0.081994	0.118183	0.198212		0.0075	713.02	713.05	713.08	713.12	713.17	713.26	713.36
	0.005	60.6677	58.705	56.3191	53.1903	48.8295	41.3291	28.1928		0.005	12	12	13	15	18	27	45		0.005	0.0555631	0.0618069	0.070097	0.0822716	0.10216	0.146606	0.257991		0.005	713.08	713.1	713.14	713.18	713.23	713.31	713.4
	0.0025	52.9832	51.0365	48.6115	45.5368	41.1063	31.3087	19.0828		0.0025	15	17	18	21	27	42	54		0.0025	0.0831352	0.0916284	0.103257	0.119896	0.148159	0.228215	0.364853		0.0025	713.18	713.2	713.23	713.27	713.31	713.38	713.47
	0.001	42.4497	40.2308	37.5051	32.9941	26.4844	18.1598	9.44025		0.001	25	27	31	40	46	61	110		0.001	0.139021	0.154392	0.175101	0.213025	0.275403	0.378118	0.540669		0.001	713.3	713.32	713.34	713.37	713.42	713.48	713.46
	0	-6.27509e-05	-6.27509e-05	-6.27509e-05	0	0	0	0		0	178	178	178	178	178	178	178		0	1.36279	1.36279	1.36279	1.36279	1.36279	1.3628	1.3628		0	713.59	713.59	713.59	713.59	713.59	713.59	713.59
	k0	E(a=0.0)								k0	I(a=0.0)								k0	R(a=0.0)								k0	P(a=0.0)
	0	96.6044		74.9381	3.32538	2.43616				0	0								0	0								0	712.48
	1	96.6044								1	0								1	0								1	712.48

### Sheet: extrapolate
	alpha	a	b	c	d	delta d	fit			kappa	100
	1.5	-0.0031278	0.457925	0.00188096	99.3195	0.6468	98.6433
	1.25	-0.00561439	0.468399	0.00215833	98.2554	0.9953	97.6185
	1	-0.00920817	0.485794	0.00247071	96.2498	1.376	95.6968
	0.75	-0.0325171	0.541533	0.00271473	91.2519	2.961	90.9456
	0.5	-0.101496	0.636134	0.00304559	84.0045	4.342	83.892
	0.25	-0.165444	0.757736	0.00407457	74.9811	3.134	74.9457
	0.1	-0.129603	0.91108	0.00655155	64.752	1.813	64.742

### Sheet: acetone
	Energies									Niter									RMSD									Total Polarizability
	k	E(a=1.5)	E(a=1.25)	E(a=1.0)	E(a=0.75)	E(a=0.5)	E(a=0.25)	E(a=0.1)		k	I(a=1.5)	I(a=1.25)	I(a=1.0)	I(a=0.75)	I(a=0.5)	I(a=0.25)	I(a=0.1)		k	R(a=1.5)	R(a=1.25)	R(a=1.00)	R(a=0.75)	R(a=0.5)	R(a=0.25)	R(a=0.1)		k	P(a=1.5)	P(a=1.25)	P(a=1.0)	P(a=0.75)	P(a=0.5)	P(a=0.25)	P(a=0.1)
	0.05	43.9729	42.5605	40.7629	38.476	34.8944	28.3593	18.87		0.05	9	9	10	10	11	12	13		0.05	0.0137282	0.0154906	0.0179144	0.0213103	0.0273858	0.0412319	0.0695971		0.05	715.52	715.56	715.59	715.62	715.67	715.76	715.88
	0.025	38.4662	36.8764	34.8801	32.218	28.3447	21.2456	11.3537		0.025	10	13	11	14	12	12	17		0.025	0.0213258	0.0238939	0.0274117	0.0325721	0.0412673	0.0614152	0.101527		0.025	715.62	715.64	715.67	715.71	715.76	715.85	715.97
	0.01	30.0713	28.3007	26.0673	23.1025	18.7945	11.2925	0.808985		0.01	14	12	13	15	13	17	27		0.01	0.0372117	0.0413746	0.0470918	0.0555563	0.0698708	0.101832	0.167202		0.01	715.74	715.76	715.79	715.83	715.88	715.97	716.05
	0.0075	27.1178	25.3817	23.0735	20.0475	15.674	8.16371	-3.27867		0.0075	13	14	15	13	15	20	33		0.0075	0.0443384	0.0489565	0.0556441	0.0654402	0.0819548	0.118504	0.200019		0.0075	715.77	715.8	715.83	715.86	715.92	716	716.06
	0.005	23.0151	21.0997	18.698	15.607	11.1885	3.44358	-10.1051		0.005	15	12	13	15	17	26	46		0.005	0.0558219	0.061895	0.0702216	0.082232	0.102351	0.148163	0.2616		0.005	715.83	715.85	715.88	715.92	715.97	716.03	716.09
	0.0025	15.3998	13.4072	10.9994	7.87154	3.22138	-6.9368	-18.8856		0.0025	15	16	18	20	26	43	51		0.0025	0.0830938	0.091776	0.103296	0.120181	0.149699	0.231949	0.364997		0.0025	715.92	715.94	715.97	716	716.04	716.07	716.14
	0.001	4.62525	2.32599	-0.533822	-4.86809	-11.6729	-19.7006	-27.0902		0.001	24	26	28	35	47	52	92		0.001	0.140219	0.156017	0.17759	0.2137	0.277394	0.377072	0.51771		0.001	716.03	716.04	716.05	716.06	716.1	716.15	716.17
	0	-35.4417	-34.6298	-35.4364	-35.6013	-35.5987	-35.2485	-35.3108		0	315	200	315	346	349	281	294		0	2.45495	1.40351	2.46607	2.73392	2.75831	2.08354	2.19109		0	716.28	716.27	716.28	716.28	716.29	716.27	716.27
	k0	E(a=0.0)								k0	I(a=0.0)								k0	R(a=0.0)								k0	P(a=0.0)
	0	60.7402								0	0								0	0								0	715.046
	1	60.7402								1	0								1	0								1	715.046
		79.4146	77.1903	76.1993	74.0773	70.4932	63.6078	54.1808
		73.9078	71.5062	70.3165	67.8194	63.9434	56.4941	46.6645
		65.513	62.9306	61.5037	58.7038	54.3932	46.5409	36.1198
		62.5594	60.0115	58.5099	55.6488	51.2727	43.4122	32.0321
		58.4568	55.7295	54.1344	51.2083	46.7872	38.6921	25.2057
		50.8415	48.037	46.4358	43.4729	38.8201	28.3117	16.4252
		40.0669	36.9558	34.9026	30.7332	23.9258	15.5479	8.22063
		0	0	0	0	0	0	0
